# Celldega: Integrated Toolkit for Visualization and Analysis of Spatial Data

**DOI:** 10.64898/2026.08.13.744672

**Authors:** Nicolas Fernandez, Jaspreet Ishar, Huan Wang, Amin Ben Saad, Michal Lipinski, Samouil L. Farhi

## Abstract

Spatial-transcriptomics integrates high-dimensional single-cell data with microscopy to reveal cellular states, communication, and tissue organization. Analyzing this data requires a combination of multi-modal data processing, high-dimensional data analysis, spatial analysis, and integrated visualization. However, computational analysis is increasingly becoming a bottleneck as approaches mature and dataset sizes increase. Additionally, visualization can be challenging as open-source visualization tools struggle to scale to large datasets (exceeding 1 billion transcripts), and commercial visualization tools are costly, closed source, and inflexible. We present Celldega, an open-source Python and JavaScript library for scalable, interactive visualization and analysis of spatial-omics data. Celldega integrates custom analyses, performs neighborhood analysis, implements an efficient visualization-specific file format, and enables interactive exploration in notebooks and web galleries. We demonstrate Celldega across multiple technologies, tissues, and datasets, including 3D reconstructions of the developing whole mouse head comprising over four million cells. Finally, we demonstrate how Celldega can be utilized throughout the entire lifecycle of spatial data analysis, from quality control to building a public shareable gallery.
