## Supplementary_Table_1_Features for "Celldega: Integrated Toolkit for Visualization and Analysis of Spatial Data"

### Sheet: Feature Table
		Celldega	Vitessce	TissUUmaps	CartoScope	Allen Immunology Web Viewer	Xenium Cloud	Napari	Bella Vista (Napari)	QuPath	Xenium Desktop
	Platform	Browser	Browser	Browser	Browser	Browser	Browser	Desktop	Desktop	Desktop	Desktop
	Language or Environment	Python/JS	Python/JS	Python/JS	Web App	Web App	Web App	Python	Python	Desktop App	Desktop App
	License	open source	open source	open source	open source	open source	Commercial	open source	open source	open source	Commercial
	URL	https://broadinstitute.github.io/celldega/	https://vitessce.io/	https://tissuumaps.github.io/	https://cartoscope.app/	https://apps.allenimmunology.org/aifi/resources/wt-spatial/	https://www.10xgenomics.com/support/software/xenium-explorer/latest/resources/xenium-explorer-demos	https://napari.org/stable/	https://www.biorxiv.org/content/10.1101/2025.01.07.631783v1	https://qupath.github.io/	https://www.10xgenomics.com/support/software/xenium-explorer/latest
Interactive Trx Viz Small (10M)	Spatial Visualization	y	y	y	y	N/A	y	y	y	y	y
Interactive Trx Viz Large (200M)	Spatial Visualization	y	n	n	n	n	n	n	n	n	y
Interactive Trx Viz Extra Large (1B)	Spatial Visualization	y	n	n	n	n	n	n	n	n	n
Region Visualization	Spatial Visualization	y	y	y	y	n	y	y	y	y	y
Region Annotation	Spatial Visualization	y	y	y	y	n	y	y	y	y	y
Single-cell Portrait View	Spatial Visualization	y	n	n	n	n	n	n	n	n	n
Interactive UMAP	Data Visualization	y	y	y	n	n	n	n	n	n	n
Heatmap/Clustergram	Data Visualization	y	y	n	n	n	n	n	n	n	n
Heatmap/Clustergram Annotation	Data Visualization	y	n	n	n	n	n	n	n	n	n
Enrichment analysis	Information Visualization	y	n	n	n	n	n	n	n	n	n
Jupyter Notebook	Notebook Integration	y	y	y	n	n	n	n	n	n	n
