## Supplementary_Table_2_Benchmarking for "Celldega: Integrated Toolkit for Visualization and Analysis of Spatial Data"

### Sheet: Loading Time (s)
		10M	120M	200M	1B
Celldega	Run-1	7	12	13	14
	Run-2	8	10	15	15
	Run-3	9	8	15	19
	Average	8	10	14.3333	17
Cartoscope	Run-1	2	5	4	2
	Run-2	1	3	5	2
	Run-3	4	2	5	4
	Average	2.33333	3.33333	4.66667	2.66667
Xenium Web	Run-1	13	27	87	37
	Run-2	6	10	70	70
	Run-3	6	9	87	62
	Average	8.33333	15.3333	81.3333	56.3333
Tissuumaps	Run-1	10	32	47	* 5 min limit
	Run-2	11	32	47	* 5 min limit
	Run-3	11	31	48	* 5 min limit
	Average	10.6667	31.6667	47.3333	#DIV/0!
Vitessce	Run-1	20	43	57	71
	Run-2	20	43	57	70
	Run-3	21	44	57	72
	Average	20.3333	43.3333	57	71
Allen Viz	Run-1	N/A	N/A	3	4
	Run-2	N/A	N/A	4	6
	Run-3	N/A	N/A	4	14
	Average	N/A	N/A	3.66667	8
Legend:
* Crashed after recorded time
* 5 min limit
* Average
* Dataset not applicable

### Sheet: Transcript Enabling Time (s)
		10M	120M	200M	1B
Celldega	Run-1	0	0	0	0
	Run-2	0	0	0	0
	Run-3	0	0	0	0
	Average	0	0	0	0
Cartoscope	Run-1	101	* 5 min limit	* 5 min limit	* 5 min limit
	Run-2	103	* 5 min limit	* 5 min limit	* 5 min limit
	Run-3	100	* 5 min limit	* 5 min limit	* 5 min limit
	Average	101.333	#DIV/0!	#DIV/0!	#DIV/0!
Xenium Web	Run-1	1	23	87	* 5 min limit
	Run-2	1	16	75	110
	Run-3	1	21	90	73
	Average	1	20	84	91.5
Tissuumaps	Run-1	0	* Crashed	* Crashed	* 5 min limit
	Run-2	0	* Crashed	* Crashed	* 5 min limit
	Run-3	0	* Crashed	* Crashed	* 5 min limit
	Average	0	#DIV/0!	#DIV/0!	#DIV/0!
Vitessce	Run-1	0	0	0	0
	Run-2	0	0	0	0
	Run-3	0	0	0	0
	Average	0	0	0	0
Allen Viz (50 genes)	Run-1	N/A	N/A	182	225
	Run-2	N/A	N/A	191	223
	Run-3	N/A	N/A	189	233
	Average	N/A	N/A	187.333	227
Legend:
* Crashed after recorded time or crashed at the previous "phase"
* 5 min limit
* Average
* Dataset not applicable

### Sheet: Exploration Time (s)
		10M	120M	200M	1B
Celldega	Run-1	60	68	78	81
	Run-2	61	67	80	80
	Run-3	58	62	80	90
	Average	59.6667	65.6667	79.3333	83.6667
Cartoscope	Run-1	204	* 5 min limit	* 5 min limit	* 5 min limit
	Run-2	226	* 5 min limit	* 5 min limit	* 5 min limit
	Run-3	236	* 5 min limit	* 5 min limit	* 5 min limit
	Average	222	#DIV/0!	#DIV/0!	#DIV/0!
Xenium Web	Run-1	81	88	67	* 5 min limit
	Run-2	78	87	66	* Crashed
	Run-3	77	81	40	* Crashed
	Average	78.6667	85.3333	57.6667	#DIV/0!
Tissuumaps	Run-1	56	* Crashed	* Crashed	* 5 min limit
	Run-2	51	* Crashed	* Crashed	* 5 min limit
	Run-3	52	* Crashed	* Crashed	* 5 min limit
	Average	53	#DIV/0!	#DIV/0!	#DIV/0!
Vitessce	Run-1	97	* 5 min limit	* 5 min limit	* 5 min limit
	Run-2	89	* 5 min limit	* 5 min limit	* 5 min limit
	Run-3	88	* 5 min limit	* 5 min limit	* 5 min limit
	Average	91.3333	#DIV/0!	#DIV/0!	#DIV/0!
Allen Viz (50 genes)	Run-1	N/A	N/A	165	161
	Run-2	N/A	N/A	107	134
	Run-3	N/A	N/A	108	163
	Average	N/A	N/A	126.667	152.667
Legend:
* Crashed after recorded time or crashed at the previous "phase"
* 5 min limit
* Average
* Dataset not applicable

### Sheet: Formatted Dataset Size
	10M	120M	200M	1B
Celldega	357.9 MB	2.16 GB	2.98 GB	11.86 GB
Cartoscope	10.54 GB	38.46 GB	39.39 GB	324.06 GB
Xenium Web	2.28 GB	10.2 GB	9.17 GB	67.8 GB
Tissuumaps	1.76 GB	11.89 GB	17.31 GB	175.54 GB
Vitessce	5.18 GB	20.92 GB	22.06 GB	92.86 GB
Xenium Raw Data	8.27 GB	27.14 GB	22.89 GB	89.45 GB
